# HY5 regulates GLK transcription factors to orchestrate photomorphogenesis in *Arabidopsis thaliana*

**DOI:** 10.1101/2022.09.30.510343

**Authors:** Ting Zhang, Rui Zhang, Xi-Yu Zeng, Sanghwa Lee, Lu-Huan Ye, Shi-Long Tian, Yi-Jing Zhang, Wolfgang Busch, Wen-Bin Zhou, Xin-Guang Zhu, Peng Wang

## Abstract

Light induced de-etiolation is an important aspect of seedling photomorphogenesis. GOLDEN2 LIKE (GLK) transcriptional regulators are involved in chloroplast development, but to what extent they participate in photomorphogenesis is not clear. Here we show that ELONGATED HYPOCOTYL5 (HY5) binds to *GLK* promoters to activate their expression, and also interacts with GLK proteins. Chlorophyll content in the de-etiolating Arabidopsis seedlings of the *hy5 glk2* double mutants was lower than that in *hy5* single mutant. *GLKs* inhibited hypocotyl elongation, and the phenotype could superimpose on the *hy5* phenotype. Correspondingly, GLK2 regulates the expression of photosynthesis and cell elongation genes partially independent of HY5. Before exposed to light, the accumulation of GLK proteins was regulated by DE-ETIOLATED 1 (DET1), while also affected (especially for GLK1) transcriptionally by HY5. The enhanced etioplast development and photosystem gene expression observed in *det1* mutant were attenuated in *det1 glk2* double mutant. Our study reveals that GLKs act down-stream of HY5 and likely cooperate with HY5 and DET1, to orchestrate multiple developmental traits during the light-induced skotomorphogenesis to photomorphogenesis transition in Arabidopsis.

**One-sentence summary:** GLK and GNC act downstream of HY5, and cooperate with HY5 and DET1, to regulate both chloroplast development and hypocotyl elongation during the transition from skotomorphogenesis to photomorphogenesis.
