## Supplemental_Dataset_4 for "HY5 regulates GLK transcription factors to orchestrate photomorphogenesis in *Arabidopsis thaliana*"

### Sheet: Sheet1
	Supplemental Data 4. List of primers used in this study.
	Assays	Construct's name	Primer's name	Primer sequences (5’ to 3’)
		pDONR201-HY5	HY5-attB1	GGGGACAAGTTTGTACAAAAAAGCAGGCTCCATGCAGGAACAAGCGACTAGCTC
			HY5-attB2	GGGGACCACTTTGTACAAGAAAGCTGGGTTAAGGCTTGCATCAGCATTAGAAC
	Dual-LUC	GLK1propGreen	pGLK1-LUC-FP	GGTCGACGGTATCGATAAGCTTGAGACAATTCTGTCCTTTTTTATAAGAGC
			pGLK1-LUC-RP	CCGCTCTAGAACTAGTGGATCCCTGATTGTCGCATTTGTCCCTTTAC
		GLK2propGreen	pGLK2-LUC-FP	GGTCGACGGTATCGATAAGCTTGTCGAAATCTACACCGTATTAATTATTG
			pGLK2-LUC-RP	CCGCTCTAGAACTAGTGGATCCGGAAAACGTTGTAAGAGTCCAAT
		GNCpropGreen	pGNC-LUC-FP	GGTCGACGGTATCGATAAGCTTTGTTTGGTTTGTATGGGTGCCATGG
			pGNC-LUC-RP	CCGCTCTAGAACTAGTGGATCCTGCATATGCTATAACGGACATGCGAT
		CGA1propGreen	pCGA1-LUC-FP	GGTCGACGGTATCGATAAGCTTACCATTCCTACACTCATTTTGTCTC
			pCGA1-LUC-RP	CCGCTCTAGAACTAGTGGATCCGGTAACGGATAGATTATAGACAGCTG
	BiLC	HY5-cLUC	HY5-cLUC-FP	ACGCGTCCCGGGGCGGTACCATGCAGGAACAAGCGACTAGCTCTT
			HY5-cLUC-RP	CGAAAGCTCTGCAGGTCGACAAGGCTTGCATCAGCATTAGAACCA
		GLK1-nLUC	GLK1-nLUC-FP	ACGGGGGACGAGCTCGGTACCATGTTAGCTCTGTCTCCGGCGAC
			GLK1-nLUC-RP	CGCGTACGAGATCTGGTCGACGGCACAAGACGCGGTCGGAG
		GLK2-nLUC	GLK2-nLUC-FP	ACGGGGGACGAGCTCGGTACCATGTTAACTGTTTCTCCGGCTC
			GLK2-nLUC-RP	CGCGTACGAGATCTGGTCGACAGGAAGAGGAGGAACATTAGAAACT
	Pull-downs	GLK1-GST	GLK1-GST-FP	TCCAGGGGCCCCTGGGATCCATGTTAGCTCTGTCTCCGGCGACAAGAGATG
			GLK1-GST-RP	CTCGAGTCGACCCGGGAATTCGGCACAAGACGCGGTCGGAGGAACC
		GLK2-GST	GLK2-GST-FP	TCCAGGGGCCCCTGGGATCCATGTTAACTGTTTCTCCGGCTC
			GLK2-GST-RP	CTCGAGTCGACCCGGGAATTCAGGAAGAGGAGGAACATTAGAAACT
		HY5-pCold	HY5-pCold-FP	CTCGGTACCCTCGAGGGATCCATGCAGGAACAAGCGACTAGCTCTT
			HY5-pCold-RP	CAGGTCGACAAGCTTGAATTCAAGGCTTGCATCAGCATTAGAACCA
		nDET1-pCold	nDET1-pCold-FP	CTCGGTACCCTCGAGGGATCCAATCGTGCAAGACACTTCTACGAAA
			nDET1-pCold-RP	CAGGTCGACAAGCTTGAATTCGGAATCATCGGTTGTGGAGTAAGTG
		GNC-GST	GNC-GST-FP	TCCAGGGGCCCCTGGGATCCATGGATTCAAATTTTCATTACTCGA
			GNC-GST-RP	CTCGAGTCGACCCGGGAATTCACCGTGAACCATTCCATACGAC
		CGA1-GST	CGA1-GST-FP	TCCAGGGGCCCCTGGGATCCATGGGTTCCAATTTTCATTACACAATAG
			CGA1-GST-RP	CTCGAGTCGACCCGGGAATTCCCCGTGAACCATTCCGTGCG
	Genotyping primers		glk1-FP	ATTTCGGGTACACCCGCCTCAATA
			glk1-Spm5 primer	CGGGATCCGACACTCTTTAATTAACTGACACTC
			glk1-RP	TAACTGTTCCACTGCCTCCACGAA
			glk2-FP	TACTTACATGGCGGCAGATTTCGC
			glk2-Spm8 primer	GTTTTGGCCGACACTCCTTACC
			glk2-RP	TCCGATGTGACCTATATTTC
			LBb1.3	ATTTTGCCGATTTCGGAAC
			hy5-mutant-LP	ATTCCTTCCCAAAATGTCTCG
			hy5-mutant-RP	ATGCGAGTGAATGACCATTTC
			det1-13-1G	CTTCGAACGTCAGATTCGAACTCCTC
			det1-13-1revB	CATTGAAGGTAAAGAGATAAGC
			gnc-FP	GCCAAGATGTTTGTGGCTAAC
			LBa1	TGGTTCACGTAGTGGGCCATCG
			gnc-RP	TTTGATCTTGCACTTTTTGGC
			cga1-FP	AAGGCGATTATTACCACCAGC
			cga1-RP	CACCGCAACAAAATTTCATG
	EMSA Probes		GLK1-FP	TGTGTCACGTGTCAAGTGTGTCACGTGTCAAGTGTGTCACGTGTCAAG
			GLK1-RP	CTTGACACGTGACACACTTGACACGTGACACACTTGACACGTGACACA
			mGLK1-FP	TGTGTACATGTTCAAGTGTGTACATGTTCAAGTGTGTACATGTTCAAG
			mGLK1-RP	CTTGAACATGTACACACTTGAACATGTACACACTTGAACATGTACACA
			GLK2-FP	TAAAACACGTTCTGTATAAAACACGTTCTGTATAAAACACGTTCTGTA
			GLK2-RP	TACAGAACGTGTTTTATACAGAACGTGTTTTATACAGAACGTGTTTTA
			mGLK2-FP	TAAAAACCGGGCTGTATAAAAACCGGGCTGTATAAAAACCGGGCTGTA
			mGLK2-RP	TACAGCCCGGTTTTTATACAGCCCGGTTTTTATACAGCCCGGTTTTTA
			GNC-FP	GGGTGCCATGGACTCACGTGAACCTCTAAATTAAT
			GNC-RP	ATTAATTTAGAGGTTCACGTGAGTCCATGGCACCC
			CGA1-FP	GTTTTCAGATGTACTCACGTGAACCTCTTAATTTATTAC
			CGA1-RP	GTAATAAATTAAGAGGTTCACGTGAGTACATCTGAAAAC
			mGbox-FP	GGGTGCCATGGACTCTTTTGAACCTCTAAATTAAT
			mGbox-RP	ATTAATTTAGAGGTTCAAAAGAGTCCATGGCACCC
	ChIP-qPCR		actin-chips	GGTAACATTGTGCTCAGTGGTGG
			actin-chipa	AACGACCTTAATCTTCATGCTGC
			GLK1-P1-FP	GGATACGTATTCGGGTTCAGGT
			GLK1-P1-RP	GACAGAAAGAAATCCATCACAAAAAT
			GLK1-P2-FP	GAGACAATTCTGTCCTTTTTTATAAG
			GLK1-P2-RP	TGGATGTAAATAATCAATCCATCTACCG
			GLK1-P3-FP	AAGTCATTATTAAAAAGTATCATCAGATCA
			GLK1-P3-RP	AGTCAAGTACTAGAGTTCCAAATAT
			GLK2-P1-FP	GTCGAAATCTACACCGTATTAATTATTG
			GLK2-P1-RP	GCATTTATCTTTGATGATATTCATCCT
			GLK2-P2-FP	GGATACCAATTCTTTAATTATATTAGTTC
			GLK2-P2-RP	GGAAAACGTTGTAAGAGTCCA
			GNC-P1-FP	TGTTTGGTTTGTATGGGTGCC
			GNC-P1-RP	TGGTCAATATTTACATTAAGAAAGTTGAA
			GNC-P2-FP	TGATGGATCACATGCAGTTGA
			GNC-P2-RP	ACACTGATTCGTTGGTTTATTTCCT
			GNC-P3-FP	CATTTCTCTCAGTGCATAACATCTT
			GNC-P3-RP	ATATATAACTCCCAATTTTCTAACACATAC
			CGA1-P1-FP	ACCATTCCTACACTCATTTTGT
			CGA1-P1-RP	TTTATCGCCCTTGTCAAACTG
			CGA1-P2-FP	AGTGAATGAATTCACGATGGAG
			CGA1-P2-RP	CTCTATCCTAAATGTCATGATTTTACTTTC
			CGA1-P3-FP	TTGATATACAGTGTATGCAATAGTTAATC
			CGA1-P3-RP	ACATGCAGGAACCTTCAAAACA
	qPCR		qACT7-FR	AGGCACCTCTTAACCCTAAAGC
			qACT7-RP	GGACAACGGAATCTCTCAGC
			qGLK1-FP	ATTTAGAGCACCGCCAGTTG
			qGLK1-RP	AACAGCCGGCGGATTTAATC
			qGLK2-FP	TTACATGGCGGCAGATTTCG
			qGLK2-RP	CCAAATCCGGCAAAACATCG
			qGNC-FP	TACGGCAAAGAAAGGCAAGG
			qGNC-RP	TTGCACTTTTTGGCCTTGGC
			qCGA1-FP	TCAAATGGTGCCCAAGAAGG
			qCGA1-RP	TGTGTTGTTTGCTGCTGTCG
			qHEMA1-FP	ACCAGACGAGGTTGGATCCAAAAAGCTCGTTGT
			qHEMA1-RP	ATAGCAAGCTTCTCACGCATCTCAACAGGAGCT
			qPORB-FP	TCTCGCAAGGTTGTTGCTTG
			qPORB-RP	TTTAATCCGCCGGCTAAACC
			qPORC-FP	GGGCAAAACAGTTCAATGA
			qPORC-RP	GGAAAAAGAAGCCGAAACAG
			qCAO-FP	TTGCAAAAGGCTGGAGTGTC
			qCAO-RP	TGCTGTGTGCTTTTGCCTTC
			qLHCB1.2-FP	AGGTGAAGGAGCTCAAGAACG
			qLHCB1.2-RP	ACAAAGTTGGTTGCGAAGGC
			qLHCB2.2-FP	ATGGCGTCGAACTCGC
			qLHCB2.2-RP	GTTGAAAGGGATAACAATATCGCC
			qLHCA1-FP	GTTTGACCCACTTGGACTTGGAGAAGTTCCAGC
			qLHCA1-RP	GGACTGGGTTTCCCAAGTAAGTGGCTTGACCCC
			qLHCA4-FP	GCATCGCCTGATTATCTCAC
			qLHCA4-RP	AACATTTATGATTCCGATCTTGGT
			qEXPA5-FP	ACCTTGGATCAACGCTCATG
			qEXPA5-RP	CTCAAAACATGCGCCACAAC
			qIAA19-FP	GAAAGTGAGCATGGATGGTGTG
			qIAA19-RP	ACGTATTCGCAGTTGTCACC
			qSAUR20-FP	AGGGTTTCTTGCAGTGTACG
			qSAUR20-RP	TCATCGTTGGAACCGAGAAGTC
			qPME16-FP	ACAAACACGGACTTGCGATG
			qPME16-RP	ACCGCATCAACATTCAGCTC
			qIAA7-FP	AGCTACGAGGACAAAGATGGTG
			qIAA7-RP	TCCAACTGCTTCAGATCCCTTC
			qXTH4-FP	ATTGGGCCAATGCACCTTTC
			qXTH4-RP	TTGAGACGACGCCATTGTTC
